# Detailed characterization of the UMAMITs provides insight into their evolution, functional properties as amino acid transporters and role in the plant

**DOI:** 10.1101/2021.02.18.431885

**Authors:** Chengsong Zhao, Réjane Pratelli, Shi Yu, Brett Shelley, Eva Collakova, Guillaume Pilot

**Affiliations:** School of Plant and Environmental Sciences, Virginia Tech, Blacksburg, VA 24060, USA

## Abstract

Amino acid transporters play a critical role in distributing amino acids within the cell compartments and between the plant organs. Despite this importance, relatively few amino acid transporter genes have been characterized and their role elucidated with certainty. Two main families of proteins encode amino acid transporters in plants: the Amino Acid-Polyamine-Organocation superfamily, containing mostly importers, and the Usually Multiple Acids Move In and out Transporter family, apparently encoding exporters, totaling about 100 genes in Arabidopsis alone. Knowledge on UMAMITs is scarce, focused on six Arabidopsis genes and a handful of genes from other species. To get insight into the role of the members of this family and provide data to be used for future characterization, we studied the evolution of the UMAMITs in plants, and determined the functional properties, the structure, and the localization of the 44 Arabidopsis UMAMITs. Our analysis showed that the AtUMAMIT are essentially localized at the tonoplast or the plasma membrane, and that most of them are able to export amino acids from the cytosol, confirming a role in intra- and inter-cellular amino acid transport. As an example, this set of data was used to hypothesize the role of a few AtUMAMITs in the plant and the cell.
