## Supplement File 4 for "Detailed characterization of the UMAMITs provides insight into their evolution, functional properties as amino acid transporters and role in the plant"

### Sheet: Amino acids excreted from yeast
Supplemental File 4: Amounts of secreted amino acids from 22Δ10α yeast cells expressing each of the AtUMAMIT.
Average, standard deviation, and ttest results (compared to the empty vector) are provided below (n=4)
The table on the right provides the amount of amino acid excreted by each of the AtUMAMIT divided by the amount excreted by empty vector containing cells, if the pvalue < 0.05.
nmol/OD
Average	Ala	Arg	Asp	Cys	GABA	Gln	Glu	Ile	Leu	Met	Phe	Pro	Ser	Thr	Val	Total		alpha	Ratio	Ala	Arg	Asp	Cys	GABA	Gln	Glu	Ile	Leu	Met	Phe	Pro	Ser	Thr	Val	Total
AtUMAMIT01	42.2974	1.40284	2.88123	14.278	0.158994	3.64375	23.0174	0.181575	0.194883	2.66301	0.108942	1.20043	2.59795	1.42616	1.58179	99.0744		0.05	AtUMAMIT01			1.81608	0.753023			1.30966
AtUMAMIT02	57.8262	1.56641	2.28806	16.029	0.186303	4.04794	23.3441	0.248423	0.27068	3.38706	0.148269	1.43514	2.84079	1.56262	2.03636	118.692			AtUMAMIT02			1.4422										1.23446	1.24012
AtUMAMIT03	42.4367	1.82903	3.01283	14.4505	0.160598	4.0194	29.384	0.193022	0.197212	2.78905	0.114772	1.3704	3.05558	1.5203	1.7402	107.363			AtUMAMIT03		1.36108	1.89903	0.762123			1.67191			0.83273			1.32779	1.20653
AtUMAMIT04	86.9243	2.24307	4.43653	23.9235	0.193166	7.16313	33.3921	0.370581	0.37225	3.99203	0.187099	1.79046	4.15612	2.50389	3.19183	177.225			AtUMAMIT04		1.66919	2.79641			2.10056	1.89997				1.5417		1.80602	1.98712	2.13884	1.76149
AtUMAMIT05	49.1243	1.3471	2.22653	13.455	0.189027	3.86366	23.3502	0.204416	0.23366	3.23057	0.123637	1.4462	2.80977	1.52924	1.67615	106.7			AtUMAMIT05			1.40342	0.709617			1.3286						1.22098	1.21362
AtUMAMIT06	64.9155	1.7894	3.00684	15.9855	0.230301	4.90285	29.2987	0.268093	0.286564	3.63539	0.168313	1.89304	3.6397	1.93241	2.30792	135.439			AtUMAMIT06		1.33159	1.89525	0.843077	1.37729	1.43774	1.66706				1.38691	1.49942	1.58162	1.53358		1.34617
AtUMAMIT07	46.8352	1.3648	2.2	20.0955	0.212865	3.61969	21.7719	0.195675	0.206578	3.20822	0.127183	1.4277	2.58344	1.37183	1.54296	108.175			AtUMAMIT07					1.27302
AtUMAMIT08	87.257	2.38101	3.33479	23.0038	0.206449	6.81761	27.2489	0.39325	0.424938	5.12146	0.218731	1.77891	3.61554	2.32509	3.12617	168.923			AtUMAMIT08	1.86995	1.77183	2.10197			1.99923	1.55043	2.02331	1.98729	1.52912	1.80235	1.40902	1.57112	1.84522	2.09484	1.67897
AtUMAMIT09	56.5844	1.77951	3.2686	20.6434	0.148586	26.4754	32.8204	0.388885	0.297597	3.85855	0.134355	1.56898	3.75533	2.16126	3.07718	159.088			AtUMAMIT09			2.06025			7.7638	1.86744					1.24274	1.63186	1.7152		1.58122
AtUMAMIT10	59.7127	1.676	2.75941	23.3235	0.146836	5.02805	24.3967	0.276303	0.307301	4.10241	0.150446	1.51257	3.10138	1.84452	2.1289	132.543			AtUMAMIT10			1.7393				1.38814						1.34769	1.46384
AtUMAMIT11	75.8411	1.69343	1.85751	21.9484	0.165743	4.88856	19.5002	0.310642	0.344451	4.40343	0.16576	1.38285	2.76842	1.71186	2.46013	141.14			AtUMAMIT11													1.20301
AtUMAMIT12	80.9565	12.2933	2.16772	22.8469	0.175569	8.52797	24.2985	0.356972	0.372725	4.48434	0.181943	1.53341	3.17167	1.89939	2.86297	170.713			AtUMAMIT12		9.1481		1.20495		2.50079	1.38256	1.83666	1.7431	1.3389	1.49921		1.37823	1.50738	1.91846	1.69676
AtUMAMIT13	52.2136	1.85536	2.7848	24.3171	0.0697533	5.27719	28.6809	0.334628	0.3507	3.76842	0.146555	1.05416	2.63737	1.60933	2.50616	128.84			AtUMAMIT13			1.7553		0.417151	1.54751	1.63191	1.7217	1.6401					1.27718	1.67937
AtUMAMIT14	195.671	2.02705	2.79775	18.4929	0.198282	52.7068	32.532	1.71459	1.11543	6.45466	0.35851	7.73952	15.7742	7.14894	11.4812	358.129			AtUMAMIT14	4.19329		1.76346			15.456	1.85103	8.82173	5.21649	1.92718	2.95414	6.13023	6.85463	5.67348	7.6935	3.55954
AtUMAMIT15	102.661	2.49361	3.97538	27.4019	0.296823	7.95628	30.3585	0.404686	0.413346	6.84111	0.197734	2.08603	3.70801	2.49871	3.45457	196.396			AtUMAMIT15	2.20005	1.85562	2.50574			2.33315	1.72736			2.04256		1.65228	1.6113	1.98301		1.95203
AtUMAMIT17	101.257	2.281	3.11562	26.6525	0.273901	6.81989	31.9918	0.412548	0.431644	5.39327	0.232636	2.22884	4.38724	2.50178	3.36432	195.779			AtUMAMIT17
AtUMAMIT18	75.2835	2.55392	2.42167	22.7561	0.128307	70.9313	25.8651	2.94657	0.61638	5.80575	0.260104	1.85789	4.18185	4.92757	14.5162	237.971			AtUMAMIT18		1.9005	1.52641			20.8003		15.1604	2.88259	1.73343	2.14327	1.47157	1.8172	3.91058	9.72724	2.36526
AtUMAMIT19	72.108	1.6291	38.4023	20.9004	0.181693	6.53498	45.7687	0.309994	0.335554	4.05819	0.18815	2.22562	4.52868	2.55946	2.75485	203.881			AtUMAMIT19	1.5453		24.2056			1.91636	2.60418	1.59495	1.56927		1.55037	1.76284	1.96792	2.03122	1.84602	2.02643
AtUMAMIT20	56.2221	1.65807	3.13258	17.0302	0.201857	6.21779	31.5579	0.345605	0.227229	4.578	0.154834	1.91476	3.93675	2.75924	3.55555	135.691			AtUMAMIT20			1.97452				1.7956					1.51662	1.7107	2.18976
AtUMAMIT21	54.8553	1.35654	2.52497	15.8393	0.183379	4.75633	29.6258	0.207761	0.24542	3.59722	0.148781	1.65145	3.03335	1.76948	1.78239	123.237			AtUMAMIT21			1.59153				1.68567					1.30806	1.31813	1.40428
AtUMAMIT22	51.7469	1.85048	3.02691	18.1833	0.18052	4.43541	27.9994	0.230466	0.25464	3.97837	0.137814	1.4991	3.15705	1.70801	1.89154	122.037			AtUMAMIT22		1.37704	1.90791				1.59313			1.18783			1.37188	1.3555
AtUMAMIT23	63.9127	1.74839	3.12474	19.9122	0.122878	5.41601	27.8713	0.293729	0.298764	3.25507	0.153855	1.29173	2.89834	1.82803	2.40655	136.129			AtUMAMIT23			1.96957				1.58584
AtUMAMIT24	80.1051	2.00206	3.71901	23.3931	0.276318	6.97135	43.8626	0.301836	0.355668	5.26357	0.217799	2.43988	4.48669	2.60514	2.59006	181.25			AtUMAMIT24		1.48983	2.34415		1.65249	2.04432	2.49573		1.66333	1.57155	1.79467	1.93255	1.94967	2.06747		1.80149
AtUMAMIT25	100.319	2.48143	3.70939	25.2081	0.132865	26.7721	29.6144	0.987221	0.560635	5.7536	0.212199	2.63083	4.33946	3.46456	8.71909	215.964			AtUMAMIT25	2.14986	1.84656	2.33808		0.794581	7.8508	1.68502	5.07936	2.62189	1.71786		2.0838	1.8857	2.74952	5.84263	2.14652
AtUMAMIT26	45.8765	1.34856	1.99534	14.1496	0.112945	3.5908	18.9441	0.218153	0.226948	2.30671	0.106974	1.0668	2.23474	1.25681	1.77351	96.895			AtUMAMIT26				0.746253	0.675455					0.688717
AtUMAMIT27	48.7706	1.25056	2.01932	16.0592	0.111849	3.81215	20.4388	0.225374	0.239401	3.12362	0.118276	1.27552	2.52466	1.41967	1.82286	105.104			AtUMAMIT27					0.668901
AtUMAMIT28	45.3851	1.18883	1.82975	15.1796	0.0880606	3.84536	17.5845	0.277634	0.265514	2.6688	0.120532	0.921544	2.07331	1.28496	2.12479	95.9976			AtUMAMIT28				0.800573	0.526636					0.796827		0.729926
AtUMAMIT29	44.8508	1.24086	2.33207	14.8563	0.111169	3.69856	21.9568	0.205119	0.212285	2.88641	0.110181	1.17004	2.49462	1.39593	1.71874	101.159			AtUMAMIT29				0.783525	0.664832
AtUMAMIT30	78.6511	1.99289	3.48183	24.4483	0.236153	5.87042	34.194	0.327577	0.345121	5.16214	0.202105	2.14504	4.27892	2.33858	2.77235	169.846			AtUMAMIT30			2.19465		1.41229		1.9456			1.54127		1.69902	1.85939	1.85593
AtUMAMIT31	42.1184	1.29195	2.38877	16.6936	0.137479	3.5055	21.7606	0.211124	0.241201	3.3145	0.132541	1.6259	3.46575	1.51924	1.63028	102.2			AtUMAMIT31
AtUMAMIT32	57.3626	1.51218	1.76935	19.6856	0.120023	4.21837	18.5507	0.244228	0.271536	3.56002	0.125826	1.18099	2.347	1.41537	1.96112	116.136			AtUMAMIT32
AtUMAMIT33	70.4169	1.37324	1.79452	26.0857	0.184437	5.34838	16.7553	0.302931	0.303719	3.9164	0.156201	1.26651	2.46011	1.7211	2.29499	136.808			AtUMAMIT33				1.37576		1.56839		1.55861
AtUMAMIT34	45.3738	1.6776	2.64495	20.6497	0.191282	4.13162	26.9907	0.194876	0.217671	3.74202	0.125018	1.50899	3.01813	1.54109	1.58429	114.536			AtUMAMIT34			1.66715				1.53574
AtUMAMIT35	72.8564	2.20928	5.49658	25.1792	0.265253	6.40076	38.9433	0.305104	0.310386	4.23061	0.189116	1.94566	4.52426	2.53798	2.70757	170.164			AtUMAMIT35		1.64404	3.46458		1.58631	1.877	2.21582					1.5411	1.966	2.01417		1.69131
AtUMAMIT36	53.5786	1.77362	2.19167	21.8263	0.214133	4.25701	24.638	0.22531	0.248151	3.74364	0.13988	1.44357	2.90551	1.53508	1.82423	121.787			AtUMAMIT36					1.28059		1.40187						1.26258
AtUMAMIT37	42.8919	1.91235	2.36192	20.9968	0.182361	3.8412	24.4884	0.19721	0.212908	3.45553	0.119851	1.29115	2.73906	1.38579	1.57396	108.073			AtUMAMIT37		1.42308	1.48875				1.39336						1.19025
AtUMAMIT38	60.6392	2.56536	3.92689	24.1639	0.183555	5.73253	28.7444	0.304152	0.303818	3.66501	0.152978	1.49679	3.69032	2.02818	2.44345	140.845			AtUMAMIT38		1.90902	2.47518			1.68104	1.63552						1.60361	1.60959
AtUMAMIT40	53.1573	1.81071	2.60713	21.2533	0.20129	4.3446	26.6253	0.235139	0.255216	3.97637	0.140849	1.528	3.07622	1.64678	1.87921	124.821			AtUMAMIT40		1.34744	1.64331		1.20379		1.51495			1.18723		1.21028	1.33676	1.3069
AtUMAMIT41	61.3467	1.51759	1.41055	22.0223	0.154076	4.20986	15.7954	0.259792	0.286497	3.78324	0.141957	1.1688	2.20752	1.41016	1.99778	119.497			AtUMAMIT41
AtUMAMIT42	73.5715	2.04474	2.74545	26.3007	0.18384	6.03119	22.2868	0.335355	0.340409	3.5749	0.177131	1.34698	2.94352	1.92139	2.68579	149.192			AtUMAMIT42			1.7305			1.76862								1.52484
AtUMAMIT44	45.9957	1.71851	2.32599	20.2822	0.179089	3.91027	24.1076	0.200355	0.218586	3.69789	0.129316	1.46579	2.95416	1.50957	1.64288	112.489			AtUMAMIT44			1.46611				1.37169						1.28372
AtUMAMIT45	41.2138	1.48949	2.07231	18.6311	0.191953	3.42868	22.4246	0.189274	0.20192	3.20293	0.117679	1.25746	2.4765	1.29226	1.44511	101.173			AtUMAMIT45			1.30621				1.27593
AtUMAMIT46	62.3145	1.71177	1.81504	22.5002	0.181785	4.21068	20.5167	0.254388	0.269811	3.73644	0.141159	1.31813	2.5608	1.47828	2.03617	126.633			AtUMAMIT46		1.27382		1.18666										1.17318
AtUMAMIT47	36.792	1.41083	2.11338	19.2861	0.155499	3.1083	22.1699	0.184929	0.196962	3.05795	0.111095	1.24806	2.43191	1.2579	1.38186	96.2666			AtUMAMIT47			1.3321
Vector	46.6629	1.34381	1.58651	18.9609	0.167214	3.41011	17.5751	0.194359	0.213828	3.34928	0.121359	1.26252	2.30125	1.26006	1.49232	100.611
stdev
AtUMAMIT01	11.1541	0.108333	0.448305	1.67089	0.0132153	0.450829	3.40424	0.0384038	0.0390895	0.428115	0.01365	0.161622	0.336791	0.164597	0.376249	12.0377
AtUMAMIT02	14.867	0.194189	0.48006	1.87404	0.0227456	0.593923	4.47311	0.0495127	0.0548216	0.311004	0.0240107	0.14684	0.345167	0.170327	0.447564	16.8872
AtUMAMIT03	3.23448	0.123853	0.340221	0.546486	0.00658277	0.0666481	2.46346	0.00845478	0.0107785	0.0530038	0.00188115	0.0787367	0.166579	0.0415635	0.0852147	1.60449
AtUMAMIT04	33.7099	0.530362	0.991475	6.33079	0.0496398	2.00411	8.82096	0.134219	0.117499	0.736983	0.0444891	0.394795	0.911439	0.503751	1.17248	47.9138
AtUMAMIT05	7.74858	0.122556	0.109678	0.709636	0.0237888	0.318029	0.737673	0.0313263	0.0262148	0.227984	0.0092136	0.089954	0.118081	0.0875234	0.275969	8.3864
AtUMAMIT06	13.5889	0.186395	1.0289	0.793977	0.0123024	0.329055	8.0576	0.0508511	0.045855	0.209095	0.0143073	0.274255	0.614285	0.170661	0.415586	7.49383
AtUMAMIT07	6.68909	0.0552173	0.424445	1.48874	0.00978711	0.15274	3.25436	0.00759136	0.0127064	0.225593	0.00872314	0.17102	0.249822	0.0434703	0.0953347	4.13183
AtUMAMIT08	21.5355	0.637072	0.63174	3.25115	0.086554	1.46381	7.53789	0.119916	0.138309	0.72902	0.0456273	0.354653	0.634503	0.329409	0.843233	23.861
AtUMAMIT09	23.4659	0.56957	0.345801	2.8679	0.0331114	7.42338	2.80593	0.208075	0.103257	0.711178	0.0400613	0.113071	0.459547	0.426235	1.61684	40.4728
AtUMAMIT10	19.49	0.494084	0.371332	3.91553	0.0133712	1.45144	3.88807	0.107358	0.120338	0.922188	0.0391035	0.2236	0.322629	0.301356	0.758426	24.7909
AtUMAMIT11	31.4402	0.543376	0.167834	4.1552	0.0300402	1.83863	1.20745	0.146121	0.169461	1.19637	0.0535602	0.130508	0.179287	0.353173	1.09525	40.5576
AtUMAMIT12	24.1728	5.33423	0.414456	1.0617	0.0239047	2.16787	4.61217	0.0849165	0.0668536	0.290702	0.014042	0.218961	0.614037	0.131961	0.845872	26.4342
AtUMAMIT13	6.35823	0.438863	0.410426	4.13604	0.0124567	0.782868	3.8275	0.0403651	0.0461773	0.428964	0.0186737	0.130324	0.42777	0.210611	0.313293	13.2087
AtUMAMIT14	71.0075	0.628909	0.605399	2.96143	0.0354016	22.3547	6.96436	0.962799	0.227775	1.05236	0.118503	2.77304	3.38085	1.95889	7.93245	105.745
AtUMAMIT15	41.4481	0.814795	0.43469	8.92382	0.136189	2.51426	5.44321	0.185031	0.181525	2.11981	0.0650186	0.197969	0.529695	0.537267	1.50732	57.5487
AtUMAMIT17	57.1345	1.17568	1.4338	11.3532	0.150086	3.33119	16.2294	0.21597	0.226206	2.5096	0.119639	1.09209	2.21811	1.18611	1.87995	96.971
AtUMAMIT18	15.376	0.62444	0.497246	5.0196	0.067124	8.08936	6.96431	1.35413	0.214204	1.23642	0.0434863	0.368136	0.457589	0.496677	2.68501	11.9001
AtUMAMIT19	8.16355	0.199696	6.90651	2.59305	0.0252454	0.609351	7.44638	0.0358324	0.029077	0.528241	0.0140522	0.466585	0.646152	0.272417	0.267071	21.058
AtUMAMIT20	36.5287	0.689104	0.29495	5.17567	0.0671694	2.84371	4.51122	0.298814	0.122793	1.3359	0.0797111	0.269119	0.827904	0.900108	2.90321	57.5683
AtUMAMIT21	17.7679	0.190391	0.531524	2.09884	0.051935	0.86674	5.29254	0.0684615	0.0681826	0.335577	0.0305407	0.235561	0.430833	0.193607	0.649854	19.5889
AtUMAMIT22	16.3737	0.0960772	0.524893	1.96367	0.0329549	0.54095	5.38223	0.0563757	0.0581787	0.182066	0.0128638	0.223863	0.392598	0.0759636	0.498237	14.0835
AtUMAMIT23	28.5272	0.505805	0.821626	3.51598	0.0514802	2.10738	7.7235	0.159727	0.155918	0.776596	0.0659449	0.233554	0.836025	0.551988	1.20689	42.9443
AtUMAMIT24	20.8011	0.25026	0.870485	3.96244	0.0730693	0.949878	8.51733	0.0689139	0.0669419	0.344808	0.0269003	0.413487	0.651895	0.250628	0.726866	22.4612
AtUMAMIT25	35.402	0.788344	0.594384	6.06622	0.016414	8.93142	2.83583	0.476662	0.233216	1.55672	0.0738104	0.158431	0.541483	0.862785	3.83462	60.0261
AtUMAMIT26	6.40427	0.0849186	0.310648	1.18284	0.00571701	0.253795	3.09562	0.0307824	0.0267772	0.19803	0.00842819	0.196523	0.292222	0.0917016	0.206926	5.41159
AtUMAMIT27	7.63988	0.139504	0.360352	2.60064	0.0133383	0.465153	3.78687	0.049449	0.0439254	0.249329	0.0100532	0.26138	0.345564	0.119875	0.331343	9.86693
AtUMAMIT28	5.15076	0.15704	0.210591	1.03774	0.0119555	0.354971	2.20989	0.0344083	0.0298854	0.106518	0.0121563	0.0675949	0.228952	0.0951294	0.265058	6.48615
AtUMAMIT29	8.54738	0.28339	0.798119	2.23578	0.0245069	0.611807	6.96301	0.0512229	0.0485712	0.407536	0.0206551	0.355596	0.701869	0.279101	0.351993	15.8708
AtUMAMIT30	50.6157	0.69338	0.389519	6.42321	0.0415133	2.89219	4.14738	0.211781	0.199685	1.32901	0.0814851	0.227713	0.721283	0.701829	1.75143	70.3932
AtUMAMIT31	10.0744	0.0239925	0.65511	1.92948	0.0210093	0.507869	3.74315	0.0374488	0.0587698	0.435408	0.0456801	0.961717	2.11159	0.391967	0.365767	6.69434
AtUMAMIT32	18.1025	0.199639	0.677878	4.83423	0.0404528	0.875658	6.73857	0.0839638	0.0901568	0.4754	0.0249393	0.237935	0.631034	0.245867	0.675473	24.9117
AtUMAMIT33	13.6954	0.402444	0.620666	3.07277	0.0914805	0.822273	6.30386	0.0498074	0.0525641	0.663177	0.0352009	0.312637	0.699698	0.384458	0.417577	25.7212
AtUMAMIT34	9.00652	0.299408	0.712943	1.3818	0.0198672	0.527251	6.01016	0.0203083	0.0204489	0.544857	0.012773	0.240063	0.593452	0.236776	0.226422	15.4405
AtUMAMIT35	34.3252	0.448227	0.621024	5.66584	0.0630249	1.65096	4.95029	0.130983	0.120742	0.675347	0.0611703	0.186208	0.425259	0.449241	1.17689	44.5808
AtUMAMIT36	10.4486	0.378818	0.425855	3.03941	0.0206534	0.621991	3.0132	0.0543365	0.0543179	0.444052	0.0236216	0.135827	0.372951	0.199841	0.429239	18.6583
AtUMAMIT37	7.76203	0.293345	0.39921	1.18463	0.0255157	0.297775	3.1736	0.0324222	0.0271853	0.172979	0.00680519	0.100177	0.211108	0.0623598	0.251666	7.91454
AtUMAMIT38	19.4773	0.845645	0.398189	4.15446	0.0436395	1.34427	3.62971	0.107803	0.0932336	0.591792	0.035393	0.180104	0.355624	0.262874	0.800893	26.7541
AtUMAMIT40	10.8578	0.0587379	0.368942	2.27822	0.0165229	0.453436	2.87813	0.0262356	0.0244274	0.213536	0.00961953	0.0561829	0.232414	0.110164	0.251666	12.6874
AtUMAMIT41	21.2031	0.135319	0.357133	1.91965	0.0611744	0.900485	3.99341	0.0806614	0.0852382	0.662218	0.0314584	0.123186	0.30212	0.189512	0.632675	23.1302
AtUMAMIT42	26.2432	0.653444	0.587989	6.30432	0.0725516	1.59506	5.40871	0.124201	0.118868	0.783963	0.0529728	0.237292	0.686654	0.430638	1.01293	38.9611
AtUMAMIT44	17.3558	0.375741	0.41472	1.45682	0.0385419	0.988162	4.16127	0.0636826	0.0648362	0.292393	0.0232741	0.0716693	0.268851	0.19444	0.580659	22.8067
AtUMAMIT45	4.48129	0.0808669	0.164875	0.722258	0.0110742	0.134886	1.31188	0.0164552	0.0191446	0.164438	0.00976211	0.0544792	0.0686197	0.0370002	0.123866	4.08294
AtUMAMIT46	10.7417	0.146455	0.363564	0.357792	0.00988783	0.386508	3.24617	0.0289075	0.0300773	0.288624	0.0118521	0.0766206	0.19886	0.0912693	0.255295	9.54355
AtUMAMIT47	17.107	0.428257	0.31084	2.57486	0.0393098	0.889946	3.21336	0.0734497	0.0744144	0.523503	0.0317585	0.203713	0.410213	0.264269	0.598138	26.4757
Vector	18.8759	0.233004	0.277277	1.91182	0.0206726	0.856939	2.04804	0.0671463	0.0679864	0.418876	0.0221987	0.194584	0.255825	0.146095	0.579983	21.2018
ttest
AtUMAMIT01	0.704258	0.662114	0.00267724	0.0102249	0.527761	0.646492	0.0337456	0.752227	0.646098	0.0618084	0.37742	0.640911	0.210185	0.181934	0.804429	0.9038
AtUMAMIT02	0.388636	0.192538	0.0446227	0.0710471	0.26053	0.267005	0.0574284	0.24257	0.240692	0.889583	0.150894	0.20645	0.0458027	0.0357359	0.188025	0.23057
AtUMAMIT03	0.674423	0.0103595	0.000631466	0.00394702	0.5643	0.206047	0.000319274	0.969755	0.646355	0.0378373	0.575886	0.343658	0.002599	0.0140295	0.430144	0.548824
AtUMAMIT04	0.0822556	0.0209901	0.00146414	0.184071	0.37169	0.0137382	0.0129311	0.0571837	0.0583196	0.180192	0.0383126	0.0533715	0.00781329	0.00318206	0.0407456	0.0264765
AtUMAMIT05	0.817381	0.98087	0.00513271	0.00166407	0.21556	0.359323	0.00181943	0.795139	0.605829	0.636319	0.855886	0.137424	0.0112367	0.019538	0.587838	0.612448
AtUMAMIT06	0.167573	0.0244253	0.0372366	0.0282568	0.00192913	0.0174149	0.030343	0.130549	0.126436	0.267433	0.0119871	0.00950897	0.00693656	0.000976716	0.0622713	0.0211811
AtUMAMIT07	0.986823	0.866592	0.0518518	0.385172	0.007185	0.647179	0.0717708	0.970195	0.840875	0.574851	0.642596	0.249362	0.165561	0.192856	0.868872	0.509967
AtUMAMIT08	0.0297585	0.0222815	0.0022922	0.0757447	0.411803	0.00697616	0.0480059	0.0275379	0.0337523	0.00558885	0.00857866	0.0433104	0.00853719	0.00104302	0.0187682	0.00520437
AtUMAMIT09	0.534417	0.206532	0.000272122	0.366612	0.376722	0.000830294	0.000121227	0.125481	0.224158	0.263327	0.59094	0.0344821	0.00147417	0.00711748	0.114532	0.0429241
AtUMAMIT10	0.373227	0.269575	0.00230656	0.0921171	0.148935	0.103294	0.0209917	0.243154	0.224941	0.18754	0.243314	0.142533	0.00810934	0.0129779	0.230766	0.0979949
AtUMAMIT11	0.162639	0.281669	0.145501	0.239278	0.93833	0.195204	0.156479	0.198259	0.202446	0.147322	0.176488	0.343968	0.0242922	0.0559592	0.169355	0.126919
AtUMAMIT12	0.066683	0.00634688	0.0585519	0.0120134	0.615945	0.00461323	0.0372923	0.023878	0.0157494	0.00431809	0.0036423	0.113856	0.0397452	0.000633839	0.0368869	0.00609586
AtUMAMIT13	0.597447	0.0851709	0.00288502	0.0569805	0.000193047	0.0182022	0.00218523	0.0116321	0.0157911	0.211566	0.13303	0.125496	0.226114	0.0344026	0.0217739	0.0645355
AtUMAMIT14	0.00667993	0.0877552	0.0108604	0.79948	0.180376	0.00453319	0.00621071	0.0198076	0.000272927	0.00153857	0.00767703	0.00346756	0.000211036	0.000968078	0.0457933	0.003077
AtUMAMIT15	0.049182	0.0349421	8.9279e-05	0.113819	0.10888	0.0140925	0.00458752	0.0764598	0.0852225	0.0178658	0.0678861	0.00102267	0.00305353	0.00433208	0.0511652	0.0204909
AtUMAMIT17	0.11951	0.16888	0.081131	0.229941	0.208664	0.0946771	0.128424	0.101923	0.11469	0.159241	0.117149	0.1321	0.110911	0.0829578	0.105723	0.103622
AtUMAMIT18	0.0569674	0.0109486	0.0261563	0.207334	0.310333	3.04752e-06	0.0624552	0.006651	0.0116086	0.00936083	0.00127934	0.028816	0.00037042	7.72442e-06	7.83576e-05	2.87487e-05
AtUMAMIT19	0.0481607	0.112329	4.03453e-05	0.273897	0.408964	0.00101343	0.000336624	0.0228427	0.0165639	0.0801357	0.00225548	0.00886106	0.000679817	0.000154328	0.00749835	0.000453613
AtUMAMIT20	0.658348	0.420777	0.000262766	0.510232	0.362261	0.107551	0.00132543	0.361452	0.854867	0.129742	0.449329	0.00773027	0.00923627	0.0166539	0.212812	0.296347
AtUMAMIT21	0.550658	0.935343	0.0203036	0.0701952	0.584032	0.0692369	0.00539816	0.789241	0.536034	0.391175	0.196543	0.0437327	0.0265553	0.00568203	0.530147	0.168013
AtUMAMIT22	0.698187	0.00695378	0.00284334	0.591005	0.51946	0.089465	0.0110922	0.441642	0.39684	0.0330828	0.246899	0.161774	0.0106732	0.00160124	0.336602	0.14325
AtUMAMIT23	0.352114	0.196443	0.0121044	0.651314	0.161074	0.128277	0.0419302	0.295048	0.356507	0.837975	0.386327	0.853907	0.220963	0.0937942	0.221063	0.188536
AtUMAMIT24	0.0546812	0.00845913	0.00343696	0.0905462	0.0282954	0.00142291	0.000963146	0.066894	0.0248543	0.000405314	0.00147274	0.0021096	0.000783384	8.8914e-05	0.0562089	0.00197327
AtUMAMIT25	0.0367912	0.0325199	0.000645198	0.0970996	0.0405244	0.00200025	0.000463806	0.0165269	0.0289805	0.0245459	0.0565031	3.52475e-05	0.000492726	0.00236039	0.00977313	0.0110443
AtUMAMIT26	0.939673	0.970706	0.0971977	0.00520439	0.00230994	0.699975	0.488561	0.543258	0.731825	0.00410234	0.271197	0.206696	0.74366	0.971143	0.396327	0.745687
AtUMAMIT27	0.842846	0.517866	0.105612	0.1223	0.00410061	0.441111	0.231732	0.48507	0.550767	0.390236	0.808701	0.939001	0.338762	0.142143	0.360538	0.714056
AtUMAMIT28	0.900354	0.312246	0.211842	0.0131975	0.000568148	0.384211	0.995186	0.0693879	0.213352	0.0198429	0.950057	0.0161932	0.232497	0.784747	0.0945449	0.691765
AtUMAMIT29	0.866908	0.594963	0.128038	0.0315536	0.0128879	0.603531	0.272702	0.807387	0.971718	0.164272	0.488791	0.664236	0.623198	0.421502	0.529291	0.968354
AtUMAMIT30	0.281081	0.126301	0.000213916	0.152614	0.0248579	0.153958	0.000367245	0.275643	0.259612	0.0405549	0.104393	0.00106001	0.00207786	0.0237324	0.214598	0.108626
AtUMAMIT31	0.685798	0.673412	0.0649466	0.146079	0.0901945	0.85443	0.0974363	0.67801	0.564743	0.912107	0.675115	0.486844	0.315534	0.261554	0.701336	0.89106
AtUMAMIT32	0.444501	0.314515	0.635346	0.789748	0.0830168	0.235147	0.791042	0.389356	0.346158	0.530644	0.797952	0.614825	0.897498	0.319147	0.332833	0.379187
AtUMAMIT33	0.0877905	0.903412	0.562998	0.00764675	0.726014	0.0171607	0.812882	0.0408081	0.0813714	0.198305	0.14506	0.983395	0.684653	0.0661696	0.0657788	0.0728776
AtUMAMIT34	0.905921	0.128965	0.0325388	0.202154	0.14417	0.201508	0.0250943	0.988719	0.917332	0.296621	0.784653	0.161781	0.0683309	0.0898782	0.777626	0.329173
AtUMAMIT35	0.22958	0.0140324	2.59941e-05	0.0827559	0.025409	0.0182387	0.000206692	0.183086	0.212853	0.0683837	0.0824508	0.00228127	0.000108035	0.00164775	0.113402	0.0304387
AtUMAMIT36	0.545155	0.10144	0.0546373	0.161597	0.0183386	0.160799	0.00819765	0.500536	0.460237	0.243872	0.296674	0.177879	0.0369202	0.0680165	0.393057	0.184396
AtUMAMIT37	0.724426	0.0229423	0.0188218	0.1202	0.391836	0.37862	0.0105709	0.941534	0.980749	0.655678	0.900915	0.80232	0.0385438	0.16452	0.804834	0.534116
AtUMAMIT38	0.382455	0.0365261	0.000247113	0.0734766	0.532237	0.0371471	0.00335165	0.154521	0.196325	0.442006	0.202374	0.165389	0.00175619	0.00410241	0.125257	0.0757815
AtUMAMIT40	0.572659	0.0081135	0.00445711	0.174113	0.0420359	0.102159	0.00216952	0.301085	0.29551	0.0371483	0.158254	0.0395016	0.00417303	0.00551856	0.266876	0.0977355
AtUMAMIT41	0.340779	0.24458	0.465952	0.0645534	0.698191	0.245596	0.45794	0.258901	0.230916	0.310434	0.325767	0.446794	0.652552	0.256302	0.283463	0.274013
AtUMAMIT42	0.147007	0.0898117	0.0118484	0.067424	0.674795	0.0275084	0.154354	0.0927798	0.113989	0.629807	0.100156	0.601852	0.130148	0.0270311	0.0868444	0.0710289
AtUMAMIT44	0.960189	0.141008	0.0251325	0.313738	0.606675	0.473393	0.0304752	0.901136	0.922633	0.221259	0.638331	0.0976159	0.0125395	0.0860297	0.726291	0.474454
AtUMAMIT45	0.594639	0.28218	0.0236432	0.757871	0.0793946	0.967244	0.00721862	0.887866	0.747438	0.539504	0.771751	0.961709	0.233931	0.684089	0.878716	0.960208
AtUMAMIT46	0.199574	0.0368277	0.356074	0.0108427	0.250538	0.139421	0.176214	0.151641	0.182762	0.178782	0.166628	0.613921	0.160276	0.0444671	0.136892	0.0664928
AtUMAMIT47	0.467796	0.792608	0.0446937	0.845982	0.616762	0.642486	0.0524571	0.855926	0.749272	0.418221	0.615306	0.921569	0.608299	0.989052	0.799763	0.806371
